# BRIDGE-AD reveals Alzheimer’s disease effectors through interpretable large-scale omics integration

**DOI:** 10.64898/2026.09.14.750802

**Authors:** Greta Baltusyte, Jonas Cerneckis, Harry Convey, Guoqiang Sun, Zyrille Chloe E. Abela, Miguel Ramirez, Daniel Wang, Guihua Sun, Tao Zhou, David Spring, Kourosh Saeb-Parsy, Yanhong Shi, Namshik Han

**Affiliations:** Milner Therapeutics Institute, University of Cambridge, Cambridge, UK; Department of Surgery, University of Cambridge, and Cambridge NIHR Biomedical Research Centre, Cambridge, UK; Cambridge Stem Cell Institute, University of Cambridge, Cambridge, UK; Cambridge Centre for AI in Medicine, University of Cambridge, Cambridge, UK; Department of Neurodegenerative Diseases, Beckman Research Institute of City of Hope, Duarte, CA, USA; Irell and Manella Graduate School of Biological Sciences, Duarte, CA, USA; Yusuf Hamied Department of Chemistry, University of Cambridge, Lensfield Road, Cambridge CB2 1EW, UK; Department of Biological Sciences, California State University Long Beach, Long Beach, CA, USA; Department of Quantum Information, Institute for Convergence Research and Education in Advanced Technology and Engineering, Yonsei University, Seoul, Republic of Korea; Department of Nano Biomedical Engineering (NanoBME), Advanced Science Institute, Yonsei University, Seoul, Republic of Korea; Center for Nanomedicine, Institute for Basic Science (IBS), Seoul, Republic of Korea; Department of Artificial Intelligence, Yonsei University, Seoul, Republic of Korea; College of Pharmacy, Yonsei University, Seoul, Republic of Korea

## Abstract

The growing landscape of Alzheimer’s disease (AD) datasets creates opportunities to integrate heterogeneous evidence and systematically discover disease effectors. We present BRIDGE-AD, an interpretable network medicine framework that transforms multimodal data into a unified, disease-specific gene representation for AD effector prioritisation. We integrated more than 30 datasets and curated resources spanning omics, functional, genetic and prior disease knowledge layers. BRIDGE-AD outperformed recently published pretrained and modality-specific gene embeddings in recovering AD-associated genes and produced a genome-wide resource of candidate AD effectors. Established and newly prioritised effectors formed 19 functional clusters, revealing a global molecular landscape of AD biology. BRIDGE-AD supported an SPP1-centred cross-compartment hypothesis and nominated SCARB2, a poorly characterised candidate, for functional validation. SCARB2 rewired lysosomal, lipid-handling and autophagic programmes in microglia, whereas disrupted SCARB2 glycosylation in AD implicated altered SCARB2 processing and function. The accompanying website, https://explore-bridgead.com, enables users to trace the curated evidence and generate mechanistic hypotheses.
