## Supplementary Table 2 for "BRIDGE-AD reveals Alzheimer’s disease effectors through interpretable large-scale omics integration"

Gene	Cell type
ABCA1	Astrocytes
APOE	Astrocytes
CLU	Astrocytes
EPHX2	Astrocytes
FNDC5	Astrocytes
HMGB1	Astrocytes
IDO1	Astrocytes
IFITM3	Astrocytes
IL2	Astrocytes
IL3	Astrocytes
MAOB	Astrocytes
MDK	Astrocytes
MYD88	Astrocytes
MYLIP	Astrocytes
NGFR	Astrocytes
ODC1	Astrocytes
PDCD1	Astrocytes
PHGDH	Astrocytes
PICALM	Astrocytes
PPARA	Astrocytes
SOX9	Astrocytes
STAT3	Astrocytes
TMEM164	Astrocytes
TNFRSF1A	Choroid plexus epithelial cells
ANXA1	Endothelial cells
CLU	Endothelial cells
HMGCR	Endothelial cells
MFGE8	Endothelial cells
PICALM	Endothelial cells
SLC2A1	Endothelial cells
EPHX2	Hepatocytes
ABCA1	Microglia
ABI3	Microglia
ACE	Microglia
ADGRG1	Microglia
APOE	Microglia
ATG16L1	Microglia
ATG7	Microglia
B2M	Microglia
C1QA	Microglia
C3	Microglia
C5AR1	Microglia
C9orf72	Microglia
CALHM2	Microglia
CASP1	Microglia
CD22	Microglia
CD2AP	Microglia
CD33	Microglia
CGAS	Microglia
CH25H	Microglia
CREB1	Microglia
CSF1R	Microglia
CSF2	Microglia
CX3CR1	Microglia
CXCL10	Microglia
DGAT2	Microglia
DOR	Microglia
EPHX2	Microglia
FGB	Microglia
GPR120	Microglia
HAVCR2	Microglia
HCK	Microglia
HK2	Microglia
HRH4	Microglia
HVCN1	Microglia
IFNAR	Microglia
IFNG	Microglia
IL-33	Microglia
IL10	Microglia
IL17F	Microglia
IL3	Microglia
INPP5D	Microglia
ITGB8	Microglia
LGALS9	Microglia
MFE2	Microglia
MS4A4A	Microglia
MS4A6A	Microglia
MYD88	Microglia
MYLIP	Microglia
NLRP3	Microglia
PDCD1	Microglia
PHD3	Microglia
PIEZO1	Microglia
PILRA	Microglia
PKM	Microglia
PLCG2	Microglia
PPARA	Microglia
PYCARD	Microglia
RIPK1	Microglia
SPI1	Microglia
STING1	Microglia
SYK	Microglia
SYT7	Microglia
TLR2	Microglia
TMEM119	Microglia
TOM1	Microglia
TREM2	Microglia
TYROBP	Microglia
ZBP1	Microglia
ACE2	Neurons
ACHE	Neurons
ADAM10	Neurons
ADCYAP1R1	Neurons
ADORA2A	Neurons
AHSA1	Neurons
AP2A1	Neurons
APP	Neurons
BACE1	Neurons
BCHE	Neurons
BDNF	Neurons
BIN1	Neurons
BSN	Neurons
CASP1	Neurons
CASP2	Neurons
CCKBR	Neurons
CD2AP	Neurons
CDK3	Neurons
CREB1	Neurons
CTSS	Neurons
CX3CL1	Neurons
DNM1L	Neurons
EBP1	Neurons
EHMT2	Neurons
EXT1	Neurons
FCGR2B	Neurons
FKBP1A	Neurons
FLNA	Neurons
FNDC5	Neurons
GLP1R	Neurons
GNB5	Neurons
GPR3	Neurons
GRIN1	Neurons
GRM5	Neurons
HLA-A	Neurons
HMGCR	Neurons
HNRNPA2B1	Neurons
IFITM3	Neurons
IGF1R	Neurons
LRP1	Neurons
MAOB	Neurons
MAPT	Neurons
METTL3	Neurons
MYLIP	Neurons
NTN1	Neurons
NUMB	Neurons
PLD3	Neurons
PPARA	Neurons
PPARG	Neurons
PPARGC1A	Neurons
PRNP	Neurons
PSEN1	Neurons
PSEN2	Neurons
PTK2B	Neurons
RAB5A	Neurons
RASD2	Neurons
RYR2	Neurons
SCN1A	Neurons
SCN8A	Neurons
SLC9A6	Neurons
SORL1	Neurons
TAGLN2	Neurons
TGR5	Neurons
TIA1	Neurons
TRIM11	Neurons
TRPM7	Neurons
UQCRC1	Neurons
VGF	Neurons
VPS35	Neurons
WASF1	Neurons
IL17F	Neutrophils
ITGAL	Neutrophils
CCR7	T cells
CXCL10	T cells
CXCR3	T cells
IFNG	T cells
IL17A	T cells
IL2	T cells
PDCD1	T cells
