## Supplementary Table 5 for "BRIDGE-AD reveals Alzheimer’s disease effectors through interpretable large-scale omics integration"

### Sheet: predictions
ensembl_peptide_id	symbol
ENSP00000367851	CYBB
ENSP00000496959	ITGAM
ENSP00000250092	CD68
ENSP00000292303	CCR5
ENSP00000345672	CTSB
ENSP00000271450	FCGR2A
ENSP00000264896	SCARB2
ENSP00000365227	AIF1
ENSP00000261693	SCARB1
ENSP00000415743	CD36
ENSP00000332049	CD86
ENSP00000454623	ITGAX
ENSP00000264246	CD80
ENSP00000280357	IL18
ENSP00000292301	CCR2
ENSP00000433642	FCGR3B
ENSP00000294728	VCAM1
ENSP00000263341	IL1B
ENSP00000225275	MPO
ENSP00000356946	FCGR3A
ENSP00000380948	ITGB2
ENSP00000231449	IL4
ENSP00000352071	CD163
ENSP00000477908	CCL3
ENSP00000455897	MRC1
ENSP00000447730	CD63
ENSP00000313419	CD19
ENSP00000011653	CD4
ENSP00000418525	MME
ENSP00000361359	CD40
ENSP00000478763	SIRPA
ENSP00000482259	CCL4
ENSP00000307259	P2RY12
ENSP00000349446	ARG1
ENSP00000236671	CTSD
ENSP00000474412	CCL5
ENSP00000340684	MAOA
ENSP00000353731	DPP4
ENSP00000225831	CCL2
ENSP00000355361	CD47
ENSP00000216117	HMOX1
ENSP00000363089	TLR4
ENSP00000477999	NOS1
ENSP00000255030	CRP
ENSP00000226279	CD38
ENSP00000304915	IL13
ENSP00000236850	APOA1
ENSP00000264832	ICAM1
ENSP00000327513	CSF1
ENSP00000233242	APOB
ENSP00000370989	CD274
ENSP00000305372	ADRB2
ENSP00000297494	NOS3
ENSP00000356438	PTGS2
ENSP00000358165	FCGR1A
ENSP00000398698	TNF
ENSP00000216341	GZMB
ENSP00000477713	LCK
ENSP00000385675	IL6
ENSP00000254301	LGALS3
ENSP00000358525	NGF
ENSP00000489597	PTPN11
ENSP00000266041	ITIH4
ENSP00000327251	NOS2
ENSP00000497806	DLG4
ENSP00000289473	NCF1
ENSP00000384906	SAA1
ENSP00000386380	IL1R1
ENSP00000498466	FAS
ENSP00000263645	CD81
ENSP00000268638	IRF8
ENSP00000225474	CSF3
ENSP00000300060	ANPEP
ENSP00000359663	CD40LG
ENSP00000500990	SNCA
ENSP00000331736	SELE
ENSP00000428924	LYN
ENSP00000324890	CD28
ENSP00000480132	NCAM1
ENSP00000231454	IL5
ENSP00000302569	CLEC7A
ENSP00000497102	CTLA4
ENSP00000345344	CTSL
ENSP00000380855	PDCD1LG2
ENSP00000386884	CXCR4
ENSP00000369554	IFNA2
ENSP00000477455	GRIN2B
ENSP00000276927	IFNA1
ENSP00000365380	FOXP3
ENSP00000284240	THY1
ENSP00000392398	GPX5
ENSP00000346671	FYN
ENSP00000348170	HP
ENSP00000270349	SLC6A3
ENSP00000482169	NEFL
ENSP00000296511	ANXA5
ENSP00000416066	SERPINA1
ENSP00000304895	IRS1
