## Supplementary Table 6 for "BRIDGE-AD reveals Alzheimer’s disease effectors through interpretable large-scale omics integration"

Gene	ClusterNumber
ACE2Class1	1
ARG1	1
CCR2	1
CCR5	1
CCR7Class1	1
CD163	1
CD33Class1	1
CD38	1
CLEC7A	1
CX3CR1Class1	1
CXCR3Class1	1
FCGR3B	1
GZMB	1
HAVCR2Class1	1
HLA_AClass1	1
IDO1Class1	1
IFNA2	1
IL17FClass1	1
IL33Class1	1
IRF8	1
ITGAM	1
ITGAX	1
LGALS9Class1	1
MRC1	1
PDCD1Class1	1
PDCD1LG2	1
AIF1	2
CASP1Class1	2
CASP2Class1	2
CD68	2
CTSB	2
CTSL	2
CTSSClass1	2
FAS	2
HMGB1Class1	2
IFITM3Class1	2
IFNA1	2
IFNAR1Class1	2
IL18	2
IL1R1	2
MPO	2
MYD88Class1	2
NLRP3Class1	2
PYCARDClass1	2
SELE	2
TLR2Class1	2
TLR4	2
TMEM119Class1	2
TNFRSF1AClass1	2
CCL2	3
CCL3	3
CCL4	3
CCL5	3
CD274	3
CD4	3
CSF1	3
CSF2Class1	3
CX3CL1Class1	3
CXCL10Class1	3
FOXP3	3
ICAM1	3
IFNGClass1	3
IL10Class1	3
IL13	3
IL17AClass1	3
IL1B	3
IL2Class1	3
IL4	3
IL5	3
ACEClass1	4
APOA1	4
APOB	4
APOEClass1	4
BCHEClass1	4
C1QAClass1	4
C3Class1	4
C5AR1Class1	4
CLUClass1	4
CRP	4
EXT1Class1	4
FGBClass1	4
HP	4
ITIH4	4
LRP1Class1	4
MFGE8Class1	4
MS4A6AClass1	4
SCARB1	4
SCARB2	4
SERPINA1	4
ABI3Class1	5
AP2A1Class1	5
BIN1Class1	5
C9orf72Class1	5
CALHM2Class1	5
CH25HClass1	5
EPHX2Class1	5
GPR3Class1	5
HSD17B4Class1	5
HVCN1Class1	5
MAOA	5
MAOBClass1	5
PICALMClass1	5
PIEZO1Class1	5
PLD3Class1	5
SLC9A6Class1	5
SORL1Class1	5
TMEM164Class1	5
UQCRC1Class1	5
VPS35Class1	5
CD2APClass1	6
CD80	6
CD86	6
CTLA4	6
CYBB	6
FYN	6
LCK	6
LYN	6
NCF1	6
NTN1Class1	6
PTK2BClass1	6
PTPN11	6
RASD2Class1	6
WASF1Class1	6
CD22Class1	7
FCGR1A	7
FCGR2A	7
FCGR2BClass1	7
FCGR3A	7
HCKClass1	7
INPP5DClass1	7
ITGB2	7
MS4A4AClass1	7
PILRAClass1	7
PLCG2Class1	7
TREM2Class1	7
TYROBPClass1	7
ADCYAP1R1Class1	8
ADGRG1Class1	8
ANXA1Class1	8
CCKBRClass1	8
FFAR4Class1	8
GLP1RClass1	8
GNB5Class1	8
GPBAR1Class1	8
HRH4Class1	8
OPRD1Class1	8
P2RY12	8
SAA1	8
SCN1AClass1	8
ADRB2	9
BSNClass1	9
DLG4	9
GRIN1Class1	9
GRIN2B	9
GRM5Class1	9
NEFL	9
NOS1	9
SCN8AClass1	9
SLC6A3	9
SYT7Class1	9
TRPM7Class1	9
ANPEP	10
CD47	10
CD63	10
CD81	10
CXCR4	10
ITGALClass1	10
ITGB8Class1	10
LGALS3	10
MME	10
NCAM1	10
THY1	10
VCAM1	10
ANXA5	11
CDK3Class1	11
CREB1Class1	11
GPX5	11
HK2Class1	11
HMOX1	11
IL6	11
PPARGClass1	11
PTGS2	11
SLC2A1Class1	11
SOX9Class1	11
STAT3Class1	11
ACHEClass1	12
APPClass1	12
BACE1Class1	12
DNM1LClass1	12
FLNAClass1	12
MAPTClass1	12
PSEN1Class1	12
PSEN2Class1	12
RAB5AClass1	12
RYR2Class1	12
TAGLN2Class1	12
ADAM10Class1	13
ADORA2AClass1	13
BDNFClass1	13
CSF1RClass1	13
IGF1RClass1	13
IRS1	13
MDKClass1	13
NGF	13
NGFRClass1	13
NOS3	13
VGFClass1	13
ATG16L1Class1	14
ATG7Class1	14
MYLIPClass1	14
NOS2	14
RIPK1Class1	14
STING1Class1	14
TOM1Class1	14
TRIM11Class1	14
ZBP1Class1	14
CD40	15
CD40LG	15
CSF3	15
EGLN3Class1	15
NUMBClass1	15
ODC1Class1	15
PRNPClass1	15
SNCA	15
TNF	15
ABCA1Class1	16
CD36	16
DGAT2Class1	16
DPP4	16
FNDC5Class1	16
HMGCRClass1	16
PPARAClass1	16
PPARGC1AClass1	16
AHSA1Class1	17
FKBP1AClass1	17
HNRNPA2B1Class1	17
METTL3Class1	17
PA2G4Class1	17
PHGDHClass1	17
PKMClass1	17
TIA1Class1	17
CD19	18
CD28	18
IL3Class1	18
SIRPA	18
SYKClass1	18
B2MClass1	19
CGASClass1	19
CTSD	19
EHMT2Class1	19
SPI1Class1	19
